# Sex and APOE Genotype Differentially Shape Microglial Transcriptomic Profiles Across the Hippocampus and Cortex

**DOI:** 10.64898/2026.08.31.748388

**Authors:** Sandra Ledesma-Corvi, Samantha A Blankers, Andrew J McGovern, Morgan Towriss, Jennifer Kim, Annie V Ciernia, Liisa AM Galea

## Abstract

Female sex and the APOEε4 allele are top risk factors for Alzheimer’s disease (AD). Microglia play a role in the pathogenesis of AD, yet how sex and APOE genotype affect microglia remain poorly understood. Here, we characterized the transcriptomic and morphological profiles in the hippocampus and cortex of microglia from humanized APOEε3 and APOEε4 mice of males and females. The hAPOEε4 genotype was associated with sex-dependent effects on microglia co-expression modules in both brain regions, involving cellular stress and immunometabolism processes. In females, a hippocampal cell cycle module was supported by reduced microglial proliferation. Cortical modules were enriched for lipid metabolism and immune-related processes whose expression decreased in females but increased in male hAPOEε4. Male, but not female, hAPOEε4 microglia shifted toward an ameboid state in both regions. Together, these findings reveal sex-dependent microglial responses to APOEε4 across brain regions and highlight the need to incorporate sex-specific approaches into AD research.
