## Supplement Table for "Sex and APOE Genotype Differentially Shape Microglial Transcriptomic Profiles Across the Hippocampus and Cortex"

### Sheet: Sex by Genotype interaction
baseMean	log2FoldChange	lfcSE	stat	pvalue	padj	gene
1884.42	0.698362	0.124162	5.62462	1.85918e-08	0.00019883	Epha2
404.287	-1.13555	0.205132	-5.53571	3.09969e-08	0.00019883	Hsph1
908.691	0.87391	0.194227	4.49942	6.81397e-06	0.0218541	Cirbp
84.1889	-1.51709	0.335958	-4.51572	6.31022e-06	0.0218541	Nfil3

### Sheet: Female APOE4 vs APOE3
baseMean	log2FoldChange	lfcSE	stat	pvalue	padj	gene
404.287	0.650893	0.150396	4.32786	1.50563e-05	0.0326614	Hsph1
212.356	-7.90912	0.874996	-9.03905	1.58046e-19	1.19996e-15	Mid1
41.1923	-1.9198	0.419268	-4.57893	4.67358e-06	0.0118281	Wnk3
908.691	-0.605782	0.142904	-4.23909	2.24426e-05	0.0425988	Cirbp
101.257	1.1817	0.248681	4.75189	2.01527e-06	0.00612038	Prr18
82.1647	-4.77189	0.378458	-12.6088	1.88853e-36	2.86773e-32	G530011O06Rik
10.6862	-5.14057	1.04931	-4.89901	9.63221e-07	0.00365663	Mid1-ps1
259.774	-1.145	0.208272	-5.49762	3.84946e-08	0.000194847	Tmem181b-ps

### Sheet: Male APOE4 vs APOE3
baseMean	log2FoldChange	lfcSE	stat	pvalue	padj	gene
41.7237	-3.32911	0.797746	-4.17315	3.0042e-05	0.0380156	Bcan
1884.42	0.422311	0.0846116	4.99117	6.00138e-07	0.00182262	Epha2
23.7158	-3.06006	0.725261	-4.21926	2.45102e-05	0.0338352	Slc6a1
1689.89	-0.283331	0.0659377	-4.29694	1.7317e-05	0.0262958	Mpi
2627.5	0.352335	0.0702127	5.01812	5.21804e-07	0.00182262	Trib1
212.356	-9.26595	1.07905	-8.58715	8.91566e-18	6.76922e-14	Mid1
6980.32	-0.40221	0.0906703	-4.43596	9.1663e-06	0.0198843	Rsrp1
57.8843	1.04491	0.253062	4.12907	3.64228e-05	0.0425446	Dusp8
41.1923	-1.91729	0.371595	-5.15962	2.47447e-07	0.00125249	Wnk3
954.734	-0.394851	0.0901689	-4.37901	1.19218e-05	0.0201148	Wdr41
2188.47	0.39034	0.0796388	4.90139	9.5163e-07	0.00240842	Jun
84.1889	-0.948165	0.230952	-4.10546	4.0351e-05	0.0437664	Nfil3
82.1647	-3.41423	0.315071	-10.8364	2.31377e-27	3.51347e-23	G530011O06Rik
10.6862	-5.52339	1.25351	-4.40635	1.05125e-05	0.0199541	Mid1-ps1

### Sheet: APOE4 female vs male
baseMean	log2FoldChange	lfcSE	stat	pvalue	padj	gene
8386.83	-0.401137	0.0584387	-6.86423	6.68501e-12	1.12791e-08	Ddx3x
1060.11	-0.490927	0.0950867	-5.16295	2.43095e-07	0.000246093	St8sia6
4986.75	-0.336733	0.0665325	-5.06119	4.16658e-07	0.000395434	Hspa8
39444.7	-0.249594	0.0617375	-4.04283	5.28099e-05	0.0250599	Fcrls
746.311	0.458651	0.10046	4.56553	4.98236e-06	0.00360272	Lsp1
5402.54	-0.299347	0.0756074	-3.95924	7.51897e-05	0.0335811	Ywhah
470.195	-0.627348	0.128897	-4.86707	1.13267e-06	0.000905239	Kif3c
2947.11	-0.540437	0.0548169	-9.85895	6.27007e-23	1.36016e-19	Kdm5c
416.629	-0.499735	0.121232	-4.12213	3.75389e-05	0.018388	Gpr35
11440.4	-0.373982	0.0758061	-4.9334	8.08104e-07	0.000721827	Hspa5
404.287	-0.766885	0.138836	-5.52366	3.32001e-08	3.87802e-05	Hsph1
581.086	0.666173	0.103175	6.45673	1.06992e-10	1.47697e-07	Tnfsf13b
797.819	-0.449498	0.106202	-4.23248	2.31128e-05	0.0125345	Mras
342.502	-0.599335	0.13819	-4.33703	1.44423e-05	0.00913774	Eif2s3x
1972.68	-0.759461	0.0686595	-11.0613	1.93355e-28	4.89348e-25	Kdm6a
1330.8	0.336659	0.0860367	3.91297	9.11671e-05	0.0395454	Garnl3
859.502	0.356104	0.0840484	4.23689	2.26639e-05	0.0125345	Arhgap32
9987.51	-0.287538	0.0637508	-4.51035	6.47219e-06	0.00446728	Tlr7
127.832	-0.766408	0.196202	-3.90622	9.37526e-05	0.0395454	Lypd6
358.832	-0.643391	0.135558	-4.74626	2.07217e-06	0.0015733	Vamp7
607.564	12.6651	1.02515	12.3544	4.61131e-35	2.33409e-31	Kdm5d
84.1889	-0.978339	0.230606	-4.24247	2.21076e-05	0.0125345	Nfil3
207.214	0.619116	0.145467	4.25606	2.08059e-05	0.0125345	Mppe1
1282	-0.564198	0.103162	-5.46907	4.52404e-08	4.90697e-05	Gpx1
8.62375	5.26479	1.25581	4.19233	2.76106e-05	0.0144575	Mir27a
621.468	12.5982	1.02648	12.2732	1.26131e-34	4.78824e-31	Uty
674.511	12.7575	1.02471	12.4498	1.40136e-35	1.06398e-31	Ddx3y
355.881	11.9089	1.02585	11.6088	3.71779e-31	1.12909e-27	Eif2s3y
99.5265	-1.01584	0.230506	-4.407	1.04813e-05	0.00691996	Heg1
20233.8	-12.6293	0.304088	-41.5317	0	0	Xist
1104.37	0.427685	0.102661	4.16599	3.10008e-05	0.0156916	Neat1
8258.11	-0.375415	0.0607375	-6.18094	6.37216e-10	8.06344e-07	AC149090.1
93.41	1.4127	0.289667	4.87699	1.07719e-06	0.000905239	CAAA01147332.1
26.7134	8.34171	1.07834	7.73572	1.0282e-14	1.95164e-11	Gm18665
16.1743	7.42795	1.12227	6.61871	3.62353e-11	5.50232e-08	Gm4017
64.4975	1.11264	0.279252	3.98436	6.76625e-05	0.031135	Gm42829

### Sheet: APOE3 female vs male
baseMean	log2FoldChange	lfcSE	stat	pvalue	padj	gene
8386.83	-0.354806	0.0634595	-5.59106	2.25688e-08	2.01592e-05	Ddx3x
5131.16	-0.238672	0.0604573	-3.94778	7.88788e-05	0.0342221	Tcirg1
1060.11	-0.455194	0.103461	-4.39966	1.08422e-05	0.00693434	St8sia6
80.8019	-1.05058	0.266816	-3.93747	8.23467e-05	0.0347343	Ier3
1884.42	-0.695938	0.091371	-7.61662	2.60402e-14	4.94275e-11	Epha2
13143.7	-0.386396	0.0611718	-6.31657	2.67427e-10	3.69171e-07	Dusp6
668.301	-0.567986	0.129167	-4.39732	1.09598e-05	0.00693434	Myc
2813.01	-0.261783	0.0627389	-4.17257	3.01179e-05	0.0152447	St6gal1
583.317	-0.493717	0.123161	-4.00873	6.1047e-05	0.0272647	Ache
2947.11	-0.48036	0.0593664	-8.09144	5.89623e-16	1.49224e-12	Kdm5c
736.109	-0.624475	0.101755	-6.13706	8.40611e-10	9.81899e-07	Plk3
1344.97	0.36946	0.0946803	3.90219	9.53275e-05	0.0371166	Tec
6183.19	-0.382082	0.065307	-5.85055	4.89947e-09	4.95989e-06	Bhlhe41
1689.89	0.315428	0.0715826	4.40649	1.0506e-05	0.00693434	Mpi
2627.5	-0.60871	0.0757815	-8.03244	9.55543e-16	2.07285e-12	Trib1
3219.75	-0.383998	0.0646109	-5.94325	2.79434e-09	3.03086e-06	Nlrp3
1618.79	-0.300464	0.0744352	-4.03659	5.42344e-05	0.0257359	Asap3
1972.68	-0.517303	0.0743159	-6.96086	3.38196e-12	5.70611e-09	Kdm6a
1659.61	-0.344462	0.0814478	-4.22924	2.34487e-05	0.0122782	Irs2
1258.6	-0.387269	0.0890196	-4.35038	1.35901e-05	0.00793716	Fzd7
859.502	0.380541	0.0919247	4.1397	3.47759e-05	0.0170346	Arhgap32
1019.87	0.350629	0.0870632	4.0273	5.64217e-05	0.0259625	Zfp281
263.724	-0.883882	0.166498	-5.30866	1.10436e-07	9.31649e-05	Selenow
2964.11	0.263206	0.0682115	3.85868	0.000114003	0.0432784	Zfp451
1752.67	0.488798	0.0986059	4.95709	7.15571e-07	0.000571892	Arid4a
2976.24	-0.293477	0.0663516	-4.42306	9.73144e-06	0.00693434	Cdk5r1
440.738	-0.45125	0.118074	-3.82177	0.0001325	0.0490734	Ppp1r3d
359.371	-0.469593	0.119492	-3.9299	8.49813e-05	0.0348768	Hic2
2188.47	-0.530305	0.086152	-6.15545	7.48624e-10	9.47321e-07	Jun
607.564	12.576	1.1831	10.6298	2.16692e-26	8.22618e-23	Kdm5d
3834.86	-0.279859	0.064021	-4.37136	1.23473e-05	0.00749976	Nbeal2
1282	-0.478458	0.112189	-4.26475	2.00124e-05	0.0108532	Gpx1
621.468	12.7139	1.18445	10.7341	7.04386e-27	3.56537e-23	Uty
674.511	12.8093	1.18263	10.8312	2.44961e-27	1.85986e-23	Ddx3y
355.881	11.833	1.1838	9.9958	1.58993e-23	4.82863e-20	Eif2s3y
99.5265	-0.956917	0.245079	-3.90452	9.44125e-05	0.0371166	Heg1
158.919	-0.804285	0.187151	-4.29752	1.72722e-05	0.00971399	B3gnt7
20233.8	-13.5654	0.391889	-34.6155	1.478e-262	2.24434e-258	Xist
29.7462	-1.97921	0.410531	-4.8211	1.42771e-06	0.00108399	Gm11532
26.7134	7.90824	1.23867	6.38446	1.72004e-10	2.61189e-07	Gm18665
16.1743	7.37165	1.28255	5.74765	9.049e-09	8.58806e-06	Gm4017
