## Supplement Table for "Sex and APOE Genotype Differentially Shape Microglial Transcriptomic Profiles Across the Hippocampus and Cortex"

### Sheet: Sex by Genotype interaction
baseMean	log2FoldChange	lfcSE	stat	pvalue	padj	gene
912.424	-0.506384	0.102752	-4.92821	8.29843e-07	0.00624	Chid1
822.313	-0.52272	0.117164	-4.46144	8.14125e-06	0.0244873	Zfp142
54.6904	1.92207	0.425427	4.51797	6.24348e-06	0.0234739	Colec12
1233.59	0.654435	0.118743	5.51134	3.56121e-08	0.000535571	Fzd7
42.2022	-1.74465	0.405728	-4.30006	1.70754e-05	0.0427996	1700067K01Rik
394.883	1.10647	0.228533	4.84164	1.28775e-06	0.00645547	Clec7a

### Sheet: Females APOE4 vs APOE3
baseMean	log2FoldChange	lfcSE	stat	pvalue	padj	gene
822.313	0.366419	0.0861558	4.25298	2.10943e-05	0.0352485	Zfp142
805.71	-0.539612	0.0941949	-5.72868	1.01216e-08	5.07396e-05	Chst1
229.788	-9.24498	1.03365	-8.94399	3.7535e-19	2.82245e-15	Mid1
40.9981	-1.91542	0.396541	-4.83032	1.36314e-06	0.00292862	Wnk3
1560.62	-0.55662	0.109672	-5.07533	3.86818e-07	0.00135103	Trappc9
41185.4	-0.311575	0.0711046	-4.38193	1.17634e-05	0.0221138	Marcks
87.3937	-4.23945	0.352806	-12.0164	2.9143e-33	4.38282e-29	G530011O06Rik
394.883	-0.853752	0.169166	-5.04684	4.49177e-07	0.00135103	Clec7a
12.0635	-6.65736	1.33966	-4.96944	6.71462e-07	0.00168302	Mid1-ps1

### Sheet: Males APOE4 vs APOE3
baseMean	log2FoldChange	lfcSE	stat	pvalue	padj	gene
52.65	-1.86845	0.331647	-5.63385	1.76235e-08	6.62601e-05	Rnf17
50.9242	1.1506	0.267929	4.29441	1.75157e-05	0.0263419	Xdh
106.839	0.892343	0.197457	4.51918	6.20807e-06	0.0116704	Tnf
194.663	-0.645831	0.132755	-4.86482	1.14559e-06	0.00246122	Epb41l5
229.788	-6.09152	0.325242	-18.7292	2.86265e-78	4.30514e-74	Mid1
102.866	-0.920641	0.21016	-4.38067	1.18317e-05	0.0197708	Stox2
1233.59	0.410084	0.0805988	5.08796	3.61927e-07	0.000907171	Fzd7
40.9981	-2.73605	0.382482	-7.15341	8.46508e-13	4.24355e-09	Wnk3
87.3937	-4.22666	0.330621	-12.784	2.0141e-37	1.5145e-33	G530011O06Rik
12.0635	-5.76524	1.11228	-5.18326	2.18036e-07	0.00065581	Mid1-ps1

### Sheet: APOE4 females vs male
baseMean	log2FoldChange	lfcSE	stat	pvalue	padj	gene
7904.78	-0.283703	0.0564227	-5.02818	4.95155e-07	0.00029432	Ddx3x
998.197	0.323006	0.0788142	4.09833	4.16148e-05	0.00951379	Mmp14
436.726	0.43131	0.10895	3.95878	7.53329e-05	0.0156202	Slc19a1
3483.04	-0.265374	0.0742165	-3.57568	0.000349319	0.038207	Kmt2a
1369.16	0.228522	0.0639945	3.57096	0.000355673	0.038207	Dusp3
2286.15	0.186536	0.0515573	3.61802	0.000296861	0.036587	Dlst
8019.72	0.233037	0.0559521	4.16493	3.11446e-05	0.00816722	Tmem86a
5258.18	0.35935	0.0774945	4.6371	3.53336e-06	0.00143197	Etv5
473.342	0.458667	0.111349	4.11917	3.80235e-05	0.00892151	Med16
261.135	-0.541979	0.137204	-3.95016	7.80994e-05	0.0158258	Cacfd1
2251.44	0.263255	0.0654413	4.02277	5.75169e-05	0.0128205	Med22
701.067	-0.282816	0.0795038	-3.55726	0.000374738	0.0397758	Castor2
1964.91	0.249191	0.0656593	3.79522	0.000147514	0.0239134	Mapkapk2
656.24	0.428421	0.11527	3.71669	0.000201853	0.0295036	Igfbp4
574.799	0.427587	0.114606	3.73094	0.000190768	0.0283481	Mpdu1
779.931	0.601229	0.122852	4.89391	9.88523e-07	0.000550854	Lsp1
1284.47	0.479802	0.111898	4.28786	1.804e-05	0.00536148	Ccl6
4760.49	0.253657	0.0545433	4.65057	3.31023e-06	0.00140543	Tmcc3
4311.09	-0.213247	0.0508018	-4.19763	2.69719e-05	0.00759203	Slc36a1
451.11	-0.492321	0.114011	-4.3182	1.57309e-05	0.00483642	Adarb1
1162.94	-0.406208	0.104328	-3.89357	9.87815e-05	0.0187391	Hivep1
8025.99	0.322516	0.0630092	5.11856	3.07879e-07	0.000196075	Cd180
23919.5	0.315939	0.059821	5.28141	1.28191e-07	8.79194e-05	Il6st
534.48	-0.444966	0.125796	-3.5372	0.000404391	0.0409722	Adcy8
1745	0.262999	0.0743362	3.53797	0.000403219	0.0409722	Tmem50b
2894.26	-0.541624	0.0571362	-9.47953	2.55432e-21	3.25347e-18	Kdm5c
4140.49	0.195534	0.056101	3.48539	0.000491412	0.0468173	Atp5a1
1269.92	0.381106	0.105152	3.62435	0.000289692	0.036587	Tspan4
912.424	-0.28548	0.0755683	-3.77778	0.000158233	0.024751	Chid1
1031.57	0.293566	0.0818895	3.5849	0.000337202	0.038207	Hprt
822.313	-0.310072	0.0858955	-3.60988	0.000306338	0.036587	Zfp142
914.224	0.355559	0.0889924	3.99538	6.45906e-05	0.0137117	Slamf9
1131.38	-0.27172	0.0695758	-3.90538	9.40772e-05	0.0183818	Dclre1c
802.442	-0.372287	0.100289	-3.71215	0.000205505	0.029553	Sema6d
805.71	0.423267	0.0943721	4.48509	7.28836e-06	0.00259932	Chst1
4474.42	0.297478	0.0652864	4.55651	5.201e-06	0.00193217	Gnas
5852.19	-0.224976	0.0623637	-3.60748	0.00030918	0.036587	Rbm39
1058.4	0.304558	0.0785596	3.87678	0.000105849	0.0196614	Rps20
2652.67	-0.299871	0.0820819	-3.65332	0.000258871	0.0339426	Pnisr
6108.34	0.275454	0.0664382	4.14601	3.38315e-05	0.00837894	Coro1a
2757.22	0.307875	0.0632879	4.86467	1.1465e-06	0.000601306	Rps4x
3918.73	0.245214	0.0507839	4.82857	1.37519e-06	0.000681177	Flna
2911.62	0.330826	0.0870837	3.79894	0.000145315	0.0239134	Gas6
525.745	0.61542	0.130213	4.72627	2.28685e-06	0.00107314	Tnfsf13b
323.14	0.44364	0.12707	3.49129	0.000480689	0.046585	Sc5d
18957.6	0.226356	0.0494782	4.57486	4.76533e-06	0.00184729	Tgfbr2
1856.84	0.19975	0.0563192	3.54675	0.000390017	0.0409105	Vhl
3487.09	-0.303005	0.087424	-3.46592	0.000528412	0.0482517	Ogt
1889.02	-0.21893	0.0583458	-3.75228	0.000175231	0.0264806	Slc25a37
3871.89	0.220621	0.062544	3.52745	0.000419577	0.0415661	Cyb561a3
793.758	-0.627717	0.116044	-5.40932	6.32658e-08	4.70065e-05	Cacna1a
355.887	-0.617308	0.109726	-5.62591	1.84536e-08	1.49575e-05	Eif2s3x
4143.77	-0.218331	0.0611238	-3.57194	0.000354344	0.038207	Tut7
260.827	-0.549823	0.143974	-3.81891	0.000134042	0.022983	H2-Q4
1349.55	0.247771	0.0690609	3.58772	0.000333576	0.038207	Hgsnat
2023.77	-0.836094	0.0625689	-13.3628	9.97794e-41	4.44817e-37	Kdm6a
22263.8	-0.165748	0.0451388	-3.67197	0.000240685	0.0325144	Ssh2
380.864	0.435076	0.113653	3.8281	0.000129136	0.022983	Ephx1
5828.06	0.189882	0.0548009	3.46494	0.000530357	0.0482517	Tmem135
2052.77	0.236882	0.0618734	3.82849	0.000128934	0.022983	Pcif1
2213.89	0.293728	0.0675928	4.34555	1.38927e-05	0.00445278	Cdk6
2002.83	-0.248645	0.0656273	-3.78875	0.000151408	0.0241062	Zfp236
714.536	0.337741	0.0954176	3.5396	0.000400727	0.0409722	Slc7a1
10166.6	0.231484	0.0561146	4.1252	3.7041e-05	0.00892151	Arsb
2526.66	-0.297566	0.0741159	-4.01487	5.9478e-05	0.0129343	Zfp532
6899.91	0.198117	0.0537582	3.68534	0.000228397	0.0318186	Sun2
884.35	0.357554	0.098958	3.61319	0.000302453	0.036587	Naalad2
798.863	0.510188	0.108911	4.68444	2.8073e-06	0.0012515	Cirbp
2152.71	0.283504	0.0793232	3.57404	0.000351519	0.038207	Tmem229b
1340.97	0.391088	0.112394	3.47962	0.000502127	0.047126	Adamts16
2236.02	-0.214491	0.0615607	-3.48421	0.000493588	0.0468173	Srsf11
1759.25	0.25845	0.0716874	3.60524	0.000311868	0.036587	Klhl25
272.504	-0.676844	0.187663	-3.60669	0.000310124	0.036587	Lrguk
624.755	11.6605	1.18157	9.86865	5.69245e-23	9.74204e-20	Kdm5d
3495.37	0.232524	0.0660529	3.52027	0.000431101	0.0422384	Ptp4a3
1218.62	-0.304355	0.0834212	-3.64842	0.000263862	0.0340956	Gpx1
805.24	-0.398702	0.108409	-3.67777	0.000235281	0.0322733	Zfp69
596.889	12.4544	1.18097	10.5459	5.30425e-26	1.18232e-22	Uty
667.091	10.3045	0.87728	11.7459	7.41146e-32	2.20269e-28	Ddx3y
371.213	11.8299	1.20046	9.85447	6.55588e-23	9.74204e-20	Eif2s3y
41185.4	0.271549	0.0711051	3.81897	0.000134009	0.022983	Marcks
1710.08	-0.288614	0.0817494	-3.53048	0.000414808	0.0415554	Tia1
312.854	-0.428262	0.119549	-3.58232	0.000340558	0.038207	AA474408
1569.19	0.347588	0.0838091	4.14738	3.36305e-05	0.00837894	Cass4
578.102	-0.468892	0.123463	-3.79785	0.000145957	0.0239134	Rab10os
394.883	0.735755	0.169368	4.34412	1.39836e-05	0.00445278	coro1a
520.222	-0.58355	0.102367	-5.70058	1.19403e-08	1.0646e-05	Ftx
22196.6	-13.1444	0.643171	-20.4368	7.87277e-93	7.01936e-89	Xist
539.771	-0.441671	0.100969	-4.3743	1.21821e-05	0.00417754	5530601H04Rik
8523.01	-0.451455	0.064839	-6.96272	3.33768e-12	3.71984e-09	AC149090.1
1006.61	-0.5955	0.0876564	-6.79356	1.09396e-11	1.08375e-08	Jpx
4532.03	-0.352043	0.0839133	-4.19532	2.72482e-05	0.00759203	Dleu2
430.016	-0.457267	0.123996	-3.68776	0.000226234	0.0318186	Gm27010
1508.18	-0.355314	0.091026	-3.90344	9.48368e-05	0.0183818	Gm37233
201.663	-0.585603	0.159962	-3.66088	0.000251346	0.0334478	Gm38020
191.281	-0.744797	0.178224	-4.17899	2.92801e-05	0.00791095	4833411C07Rik
458.87	-0.471705	0.125528	-3.75776	0.000171443	0.0263549	Gm45867
1466.17	-0.338728	0.0976	-3.47057	0.000519348	0.0482344	Gm45640

### Sheet: APOE3 female vs male
baseMean	log2FoldChange	lfcSE	stat	pvalue	padj	gene
7904.78	-0.360251	0.0519489	-6.93472	4.07026e-12	6.8014e-09	Ddx3x
840.473	-0.442051	0.111787	-3.9544	7.6727e-05	0.0240395	St8sia6
1769.84	-0.558952	0.149276	-3.74441	0.000180818	0.0405868	Epha2
1832.62	0.263467	0.0641302	4.10831	3.98566e-05	0.0177032	Ccnt1
167.915	-0.521752	0.13634	-3.82684	0.0001298	0.0337151	Trpv4
19.9626	-1.92582	0.43916	-4.38523	1.15865e-05	0.00625677	Ptgds
501.893	0.415984	0.0902281	4.61036	4.01966e-06	0.00251882	Unkl
1238.41	0.282289	0.0765352	3.68835	0.00022571	0.0478092	Gdi1
701.067	-0.289303	0.0736779	-3.92659	8.61597e-05	0.0252161	Castor2
12509.5	-0.32666	0.0745109	-4.38406	1.1649e-05	0.00625677	Dusp6
203.106	0.57635	0.154149	3.73891	0.000184821	0.0408752	Ddit4
7.87724	-3.76021	0.918197	-4.09522	4.21776e-05	0.0177158	Naip1
523.907	-0.418755	0.098068	-4.27005	1.95432e-05	0.00979702	Pdlim2
666.618	-0.74887	0.115632	-6.47634	9.39763e-11	1.01818e-07	Myc
1908.03	0.284835	0.0613583	4.64216	3.44779e-06	0.00225441	Chd1
106.839	-0.793914	0.19841	-4.00139	6.29723e-05	0.0225486	Tnf
2894.26	-0.565111	0.0526741	-10.7284	7.48451e-27	1.60799e-23	Kdm5c
1264.96	-0.262925	0.0646385	-4.06762	4.74966e-05	0.0187974	Speg
672.446	-0.433519	0.107206	-4.0438	5.2592e-05	0.0202803	Plk3
1521.98	0.24972	0.0657482	3.79813	0.000145795	0.0359444	Mepce
5401.72	-0.270622	0.0688042	-3.93322	8.38146e-05	0.0252097	Bhlhe41
203.212	0.572867	0.145299	3.94267	8.05784e-05	0.024731	Adat1
11090.1	0.234401	0.0509764	4.59823	4.26099e-06	0.00256324	Il10ra
2061.15	0.348258	0.0733774	4.74612	2.07359e-06	0.00148499	Tent5a
2475.15	-0.475849	0.0791004	-6.01576	1.79048e-09	1.79513e-06	Trib1
3045.25	-0.364289	0.0779936	-4.67076	3.0009e-06	0.00205139	Nlrp3
1424.26	0.283467	0.0760582	3.72698	0.000193787	0.0418133	Calhm2
355.887	-0.694968	0.10205	-6.8101	9.75291e-12	1.46674e-08	Eif2s3x
769.539	0.346805	0.0875622	3.96067	7.47399e-05	0.0239152	Fbxo33
54.6904	-1.19027	0.290739	-4.09395	4.24077e-05	0.0177158	Colec12
2023.77	-0.709502	0.0575786	-12.3223	6.86879e-35	3.44333e-31	Kdm6a
282.483	-0.519438	0.13749	-3.778	0.000158093	0.0376994	Klf10
1059.7	0.306729	0.0804922	3.81066	0.000138595	0.0347388	Olfml2b
1000.47	-0.292309	0.0729456	-4.00722	6.14382e-05	0.0225486	Dse
2213.89	0.253966	0.0618321	4.10735	4.00233e-05	0.0177032	Cdk6
174.296	-0.611756	0.147193	-4.15615	3.23651e-05	0.0157013	Adam22
1233.59	-0.478661	0.0805197	-5.94465	2.77054e-09	2.60413e-06	Fzd7
252.778	-0.608287	0.125333	-4.85337	1.21384e-06	0.000912747	Selenow
275.118	0.476007	0.119845	3.97186	7.13122e-05	0.0235734	Simc1
104.898	-0.938404	0.210252	-4.46323	8.07321e-06	0.00466973	0610009L18Rik
31.2234	-1.40577	0.358274	-3.92373	8.7189e-05	0.0252161	Ackr3
7767.44	0.293422	0.0718744	4.08243	4.45672e-05	0.0181148	Zfp36l2
42.2022	1.10771	0.277638	3.98974	6.61452e-05	0.0228173	1700067K01Rik
535.628	0.416999	0.107388	3.8831	0.000103132	0.0282001	Phf13
62.0912	-0.96219	0.232177	-4.1442	3.40998e-05	0.0160259	Rell1
843.329	0.261437	0.0683245	3.82641	0.000130027	0.0337151	Usp42
2786.7	-0.199838	0.0536349	-3.7259	0.000194623	0.0418133	Mafg
9.71596	4.67567	1.24342	3.76033	0.000169691	0.0392612	Cd177
2053.5	-0.482531	0.0935749	-5.15663	2.51431e-07	0.000199014	Jun
523.906	-0.387109	0.102514	-3.77616	0.000159266	0.0376994	Socs3
1533.38	0.253099	0.0687038	3.68392	0.000229676	0.0479735	Pprc1
624.755	12.5348	1.02368	12.2448	1.79044e-34	5.38528e-31	Kdm5d
116.737	-0.756073	0.193445	-3.90847	9.2881e-05	0.0263554	Nhs
454.69	-0.441572	0.110738	-3.98756	6.67573e-05	0.0228173	Rgs3
1218.62	-0.450403	0.0770907	-5.8425	5.14234e-09	4.54915e-06	Gpx1
596.889	12.5669	1.02307	12.2835	1.11063e-34	4.1757e-31	Uty
667.091	12.6629	1.05119	12.0463	2.02773e-33	5.08251e-30	Ddx3y
371.213	9.39292	0.753259	12.4697	1.09236e-35	8.21403e-32	Eif2s3y
452.607	0.58897	0.106794	5.51504	3.48708e-08	2.91345e-05	Zfp951
640.456	-0.326326	0.0836328	-3.90189	9.54431e-05	0.0265809	Cd80
36.4399	-1.41369	0.328518	-4.30323	1.68325e-05	0.00872913	Rps19-ps3
22196.6	-12.8872	0.594824	-21.6655	4.33711e-104	6.52258e-100	Xist
539.771	-0.626156	0.0924182	-6.77525	1.2419e-11	1.6979e-08	5530601H04Rik
282.06	-0.485134	0.121101	-4.00602	6.17509e-05	0.0225486	E130317F20Rik
1006.61	-0.522332	0.0806684	-6.47504	9.47837e-11	1.01818e-07	Jpx
27.2401	8.03165	1.07044	7.5031	6.2324e-14	1.17161e-10	Gm18665
15.3234	7.39739	1.0992	6.72979	1.69914e-11	2.12945e-08	Gm4017
1508.18	-0.316054	0.0842124	-3.75305	0.000174695	0.0398066	Gm37233
851.651	-0.415291	0.104627	-3.96923	7.21044e-05	0.0235734	Gm37084
623.15	-0.375191	0.0979137	-3.83186	0.00012718	0.0337151	Gm42603
129.345	0.642868	0.170326	3.77434	0.000160434	0.0376994	Gm45047
114.889	-0.730407	0.191585	-3.81245	0.000137597	0.0347388	A730091E23Rik
