## Supplement for "Sex and APOE Genotype Differentially Shape Microglial Transcriptomic Profiles Across the Hippocampus and Cortex"

### Sheet: Morphology Dorsal HC
Microglia Morphology
Dorsal sections
HC
	Chisq	Df	Pr(>Chisq)
Cluster	272.7567	3	< 2.2e-16	***
Genotype	0.0018	1	0.965847
Sex	0.0339	1	0.853879
Cluster:Genotype	11.5004	3	0.009306	**
Cluster:Sex	0.4907	3	0.920935
Genotype:Sex	0.0024	1	0.960679
Cluster:Genotype:Sex	6.9949	3	0.072062	.
Hippocampal subregion
CA1
	Chisq	Df	Pr(>Chisq)
Cluster	270.1619	3	< 2e-16	***
Genotype	0.0004	1	0.98340
Sex	0.0377	1	0.84602
Cluster:Genotype	9.6597	3	0.02169	*
Cluster:Sex	0.3195	3	0.95633
Genotype:Sex	0.0036	1	0.95247
Cluster:Genotype:Sex	4.9206	3	0.17770
CA2
	Chisq	Df	Pr(>Chisq)
Cluster	143.9431	3	< 2e-16	***
Genotype	0.0147	1	0.90362
Sex	0.0333	1	0.85516
Cluster:Genotype	9.3829	3	0.02461	*
Cluster:Sex	3.1053	3	0.37568
Genotype:Sex	0.0779	1	0.78019
Cluster:Genotype:Sex	3.2364	3	0.35660
CA3
	Chisq	Df	Pr(>Chisq)
Cluster	239.0947	3	< 2e-16	***
Genotype	0.0002	1	0.98916
Sex	0.0412	1	0.83908
Cluster:Genotype	8.3119	3	0.03999	*
Cluster:Sex	2.2859	3	0.51522
Genotype:Sex	0.0021	1	0.96341
Cluster:Genotype:Sex	10.7487	3	0.01317	*
Sidak corrected posthocs
contrast	Cluster	Sex	estimate	SE	df	z.ratio	p.value	Significant
E3-E4	Ameboid	female	-0.0054102	0.1278090	Inf	-0.042	1.0000	ns
E3-E4	Hyperthrophic	female	-0.0114833	0.1685273	Inf	-0.068	1.0000	ns
E3-E4	Ramified	female	-0.0358832	0.1320416	Inf	-0.272	1.0000	ns
E3-E4	Rod-like	female	0.0417855	0.1478133	Inf	0.283	1.0000	ns
E3-E4	Ameboid	male	-0.2851435	0.1300445	Inf	-2.193	0.2054	ns
E3-E4	Hyperthrophic	male	-0.0163414	0.1648216	Inf	-0.099	1.0000	ns
E3-E4	Ramified	male	0.4598393	0.1307852	Inf	3.516	0.0035	significant
E3-E4	Rod-like	male	-0.1959878	0.1491278	Inf	-1.314	0.8124	ns
DG
	Chisq	Df	Pr(>Chisq)
Cluster	108.4056	3	< 2e-16	***
Genotype	0.0204	1	0.8864
Sex	0.0111	1	0.9163
Cluster:Genotype	6.1022	3	0.1067
Cluster:Sex	1.3301	3	0.7220
Genotype:Sex	0.0029	1	0.9569
Cluster:Genotype:Sex	3.7144	3	0.2940

### Sheet: Morphology Ventra HC
Microglia Morphology
Ventral sections
HC
	Chisq	Df	Pr(>Chisq)
Cluster	732.3243	3	< 2.2e-16	***
Genotype	0.0041	1	0.948677
Sex	0.0281	1	0.866967
Cluster:Genotype	8.5090	3	0.036585	*
Cluster:Sex	8.8091	3	0.031939	*
Genotype:Sex	0.0022	1	0.962269
Cluster:Genotype:Sex	19.0107	3	0.000272	***
Sidak corrected posthocs
contrast	Cluster	Sex	estimate	SE	df	z.ratio	p.value	Significant
E3-E4	Ameboid	female	0.04128741	0.07512269	Inf	0.550	0.9991	ns
E3-E4	Hyperthrophic	female	-0.09597800	0.09592790	Inf	-1.001	0.9527	ns
E3-E4	Ramified	female	-0.02883880	0.07372089	Inf	-0.391	0.9999	ns
E3-E4	Rod-like	female	0.04360702	0.08743798	Inf	0.499	0.9995	ns
E3-E4	Ameboid	male	-0.29408927	0.07742089	Inf	-3.799	0.0012	significant
E3-E4	Hyperthrophic	male	0.14545861	0.09455499	Inf	1.538	0.6531	ns
E3-E4	Ramified	male	0.21563649	0.07320327	Inf	2.946	0.0255	significant
E3-E4	Rod-like	male	-0.05096871	0.08556809	Inf	-0.596	0.9984	ns
Hippocampal subregion
CA1
	Chisq	Df	Pr(>Chisq)
Cluster	776.7218	3	< 2.2e-16	***
Genotype	0.0027	1	0.9582938
Sex	0.0178	1	0.8937287
Cluster:Genotype	0.3838	3	0.9435594
Cluster:Sex	8.5511	3	0.0358953	*
Genotype:Sex	0.0058	1	0.9395546
Cluster:Genotype:Sex	20.4710	3	0.0001356	***
Sidak corrected posthocs
contrast	Cluster	Sex	estimate	SE	df	z.ratio	p.value	Significant
E3-E4	Ameboid	female	0.16092003	0.07662135	Inf	2.100	0.2524	ns
E3-E4	Hyperthrophic	female	-0.09474868	0.09464258	Inf	-1.001	0.9525	ns
E3-E4	Ramified	female	-0.10780355	0.07343332	Inf	-1.468	0.7066	ns
E3-E4	Rod-like	female	0.00692657	0.08954042	Inf	0.077	1.0000	ns
E3-E4	Ameboid	male	-0.22326953	0.07869364	Inf	-2.837	0.0358	significant
E3-E4	Hyperthrophic	male	0.13970826	0.09490704	Inf	1.472	0.7036	ns
E3-E4	Ramified	male	0.12670168	0.07295621	Inf	1.737	0.4976	ns
E3-E4	Rod-like	male	-0.02077349	0.08665534	Inf	-0.240	1.0000	ns
CA3
	Chisq	Df	Pr(>Chisq)
Cluster	201.7991	3	< 2e-16	***
Genotype	0.0019	1	0.96490
Sex	0.0072	1	0.93257
Cluster:Genotype	6.6900	3	0.08246
Cluster:Sex	3.1294	3	0.37210
Genotype:Sex	0.0005	1	0.98237
Cluster:Genotype:Sex	2.3386	3	0.50516
DG
	Chisq	Df	Pr(>Chisq)
Cluster	462.3948	3	< 2.2e-16	***
Genotype	0.0091	1	0.9240496
Sex	0.0344	1	0.8528485
Cluster:Genotype	10.1869	3	0.0170423	*
Cluster:Sex	9.4709	3	0.0236428	*
Genotype:Sex	0.0023	1	0.9621040
Cluster:Genotype:Sex	17.9908	3	0.0004418	***
Sidak corrected posthocs
contrast	Cluster	Sex	estimate	SE	df	z.ratio	p.value	Significant
E3-E4	Ameboid	female	0.0271201	0.09503178	Inf	0.285	1.0000	ns
E3-E4	Hyperthrophic	female	-0.1043871	0.12595314	Inf	-0.829	0.9848	ns
E3-E4	Ramified	female	-0.0441921	0.09509340	Inf	-0.465	0.9997	ns
E3-E4	Rod-like	female	0.0667578	0.10882988	Inf	0.613	0.9980	ns
E3-E4	Ameboid	male	-0.3634768	0.09864367	Inf	-3.685	0.0018	significant
E3-E4	Hyperthrophic	male	0.0967949	0.12281994	Inf	0.788	0.9890	ns
E3-E4	Ramified	male	0.3270464	0.09363033	Inf	3.493	0.0038	significant
E3-E4	Rod-like	male	-0.0718639	0.10827983	Inf	-0.664	0.9965	ns

### Sheet: Morphology CTX
Microglia Morphology
CTX
	Chisq	Df	Pr(>Chisq)
Cluster	1341.3093	3	< 2.2e-16	***
Genotype	0.0011	1	0.973666
Sex	0.0000	1	0.998088
Cluster:Genotype	9.3119	3	0.025419	*
Cluster:Sex	1.1836	3	0.756934
Genotype:Sex	0.0025	1	0.960420
Cluster:Genotype:Sex	13.3205	3	0.003992	**
Sidak corrected posthocs
contrast	Cluster	Sex	estimate	SE	df	z.ratio	p.value	Significant
E3-E4	Ameboid	female	0.04826572	0.06268975	Inf	0.770	0.9905	ns
E3-E4	Hyperthrophic	female	-0.03540280	0.07403626	Inf	-0.478	0.9997	ns
E3-E4	Ramified	female	0.00913350	0.05770811	Inf	0.158	1.0000	ns
E3-E4	Rod-like	female	-0.04449375	0.07047118	Inf	-0.631	0.9975	ns
E3-E4	Ameboid	male	-0.20788551	0.06252866	Inf	-3.325	0.0071	significant
E3-E4	Hyperthrophic	male	-0.00467451	0.07520258	Inf	-0.062	1.0000	ns
E3-E4	Ramified	male	0.18537190	0.05766470	Inf	3.215	0.0104	significant
E3-E4	Rod-like	male	0.00035743	0.07060281	Inf	0.005	1.0000	ns
